# Multidimensional Single-Cell Transcriptomic Profiling of Uterine Leiomyosarcomas Reveals Distinct Tumor States with Inferred Therapeutic Vulnerabilities

**DOI:** 10.1101/2025.11.17.688894

**Authors:** Maria Korah, James P. Agolia, Biren Reddy, Renceh A.B. Flojo, Amanda Gonçalves, Lilin Wang, Rishik Bethi, Wesley Bobst, Brooke Liang, Kaylin A. Yip, Angela Tabora, Chia-Hsin Hsu, Rosyli Reveron-Thornton, Chuner Guo, Robert F. Gruener, Andrea E. Delitto, Peter Y. Xie, Antonio Tomasso, Beatrice Sun, Sara K. Daniel, Babak Litkouhi, Oliver Dorigo, Nam Q. Bui, Minggui Pan, Everett J. Moding, Anusha Kalbasi, Amanda R. Kirane, George A. Poultsides, Jeffrey A. Norton, Aaron M. Newman, Gregory Charville, Kristen N. Ganjoo, Deshka S. Foster, R. Stephanie Huang, Byrne Lee, Michael T. Longaker, Daniel Delitto

## Abstract

Uterine leiomyosarcoma (ULMS) is an orphan disease that frequently recurs and metastasizes, with patients undergoing multiple lines of chemotherapy due to lack of effective therapeutic targets. To address this gap, we used single-cell RNA sequencing and spatial transcriptomic analysis to comprehensively profile ULMS. We uncovered multiple states of tumor cells, including tumor cells with mesenchyme-like features, ischemic tumor cells defined by a MYC program, inflammatory tumor cells with active interferon signaling, and stem cell-like hormone receptor-positive cells. The inferred spatial correlates of these tumor cell states demonstrated unique localization patterns. By correlating these signatures to bulk RNA sequencing data, we demonstrate the relevance of these findings to clinical outcomes. Finally, using the single-cell integration and drug response prediction algorithm (scIDUC), we propose drug predictions that may target specific tumor states. Our findings suggest new avenues for further exploration of individualized and multifaceted therapeutic strategies to treat ULMS.
