## Supplementary material for "Multidimensional Single-Cell Transcriptomic Profiling of Uterine Leiomyosarcomas Reveals Distinct Tumor States with Inferred Therapeutic Vulnerabilities": Table S2

### Sheet: Sheet1
Name	Abbreviation
Abemaciclib	ABE
Anastrozole	AST
Cabozantinib	CABO
Cisplatin	CIS
Dacarbazine	DTIC
Docetaxel	DTX
Doxorubicin	DXR
Etoposide	EPEG
Gemcitabine	GEM
Ifosamide	IFO
Ipilimumab	IPI
Letrozole	LET
Nivolumab	NIVO
Olarapib	OLPB
Olaratumab	OLTB
Pertuzumab	PTZB
Pazopanib	PAZO
Trabectedin	TBD
Temozolomide	TMZ
Trastuzumab	TSTB
Trastuzumab deruxtecan	TSTB_DEX
