## Supplementary material for "Multidimensional Single-Cell Transcriptomic Profiling of Uterine Leiomyosarcomas Reveals Distinct Tumor States with Inferred Therapeutic Vulnerabilities": Table S9

### Sheet: Sheet1
Sample ID	Batch	Patient	Chemistry
Sample02, Sample03, Sample04	batch01	Patient03, Patient04, Patient05	Single Cell 3' v3
Sample02	batch02	Patient03	Single Cell 5' PE
Sample01	batch03	Patient02	Single Cell 3' v3
Sample05	batch04	Patient06	Single Cell 5' PE
Sample06	batch05	Patient01	Single Cell 3' v3
Sample07	batch06	Patient07	Single Cell 3' v3
Sample08	batch07	Patient08	Single Cell 3' v3
Sample09	batch08	Patient09	Single Cell 3' v3
Sample10	batch09	Patient10	Single Cell 3' v3
Sample10	batch10	Patient10	Single Cell 3' v3
Sample11	batch11	Patient02	Single Cell 3' v3
Sample12	batch12	Patient11	Single Cell 3' v3
Sample13	batch13	Patient12	GEM-X single cell 5'
Sample14	batch14	Patient01	GEM-X single cell 5'
Sample15	batch15	Patient13	GEM-X single cell 5'
Sample16	batch16	Patient14	GEM-X single cell 5'
Sample17	batch17	Patient15	GEM-X single cell 5'
Sample18	batch18	Patient07	GEM-X single cell 5'
Sample19	batch19	Patient14	On chip multiplex 5' GEX
Sample20	batch20	Patient16	GEM-X single cell 5'
Sample21	batch19	Patient17	On chip multiplex 5' GEX
Sample22	batch21	Patient13	On chip multiplex 5' GEX
Sample23	batch22	Patient18	GEM-X single cell 5'
